# Genome-scale metabolic modeling reveals SARS-CoV-2-induced metabolic changes and antiviral targets

**DOI:** 10.1101/2021.01.27.428543

**Authors:** Kuoyuan Cheng, Laura Martin-Sancho, Lipika R. Pal, Yuan Pu, Laura Riva, Xin Yin, Sanju Sinha, Nishanth Ulhas Nair, Sumit K. Chanda, Eytan Ruppin

## Abstract

Tremendous progress has been made to control the COVID-19 pandemic caused by the SARS-CoV-2 virus. However, effective therapeutic options are still rare. Drug repurposing and combination represent practical strategies to address this urgent unmet medical need. Viruses, including coronaviruses, are known to hijack host metabolism to facilitate viral proliferation, making targeting host metabolism a promising antiviral approach. Here, we describe an integrated analysis of 12 published *in vitro* and human patient gene expression datasets on SARS-CoV-2 infection using genome-scale metabolic modeling (GEM), revealing complicated host metabolism reprogramming during SARS-CoV-2 infection. We next applied the GEM-based metabolic transformation algorithm to predict anti-SARS-CoV-2 targets that counteract the virus-induced metabolic changes. We successfully validated these targets using published drug and genetic screen data and by performing an siRNA assay in Caco-2 cells. Further generating and analyzing RNA-sequencing data of remdesivir-treated Vero E6 cell samples, we predicted metabolic targets acting in combination with remdesivir, an approved anti-SARS-CoV-2 drug. Our study provides clinical data-supported candidate anti-SARS-CoV-2 targets for future evaluation, demonstrating host metabolism-targeting as a promising antiviral strategy.
