## Supplementary material for "Genome-scale metabolic modeling reveals SARS-CoV-2-induced metabolic changes and antiviral targets": Table S3

### Sheet: legend
Table EV3_SARS-CoV-2-infected compared to control most consistently altered gene sets from GSEA across datasets
The most consistently altered gene sets (SARS-CoV-2-infected vs control) from GSEA analysis across datasets.
Worksheets:
positive: positively enriched gene sets (i.e. upregulated in SARS-CoV-2-infected vs control)
negative: negatively enriched gene sets (i.e. downregulated in SARS-CoV-2-infected vs control)
Columns in each worksheet:
pathway: name of pathway/gene set
<dataset name>_NES: the normalized enrichment score in the corresponding dataset
<dataset name>_padj: the adjusted P value for enrichment in the corresponding dataset

### Sheet: positive
pathway	NHBE_NES	NHBE_padj	Calu-3_NES	Calu-3_padj	A549_NES	A549_padj	Vero_NES	Vero_padj	293T_NES	293T_padj	Caco-2_NES	Caco-2_padj	Swab.Butler_NES	Swab.Butler_padj	Swab.Lieberman_NES	Swab.Lieberman_padj	BALF_NES	BALF_padj	SC.Liao_NES	SC.Liao_padj	SC.Chua.Basal_NES	SC.Chua.Basal_padj	SC.Chua.Ciliated_NES	SC.Chua.Ciliated_padj
KEGG_CYTOKINE_CYTOKINE_RECEPTOR_INTERACTION	1.95355	0.248719	2.62171	0.00328529	1.86941	0.00874759	2.42339	0.00301	1.74934	0.0198379	1.29946	0.76	2.14585	0.00285469	1.81339	0.128631	1.44354	0.061467	1.76935	0.00378672	-0.92221	0.745726	0.685349	0.99
KEGG_CHEMOKINE_SIGNALING_PATHWAY	1.8175	0.248719	1.86171	0.00352647	1.3945	0.112067	2.07216	0.00301	1.2723	0.453599	1.13433	0.76	2.08303	0.00269565	1.30464	0.317321	0.996384	0.870804	1.93949	0.00378672	1.76042	0.00733902	-0.897196	0.881243
KEGG_TOLL_LIKE_RECEPTOR_SIGNALING_PATHWAY	1.61055	0.372212	2.19969	0.00328529	1.6754	0.0185466	2.23652	0.00301	1.2732	0.47171	-1.36958	0.729262	2.35521	0.00263785	1.34464	0.37019	0.703674	1	1.8734	0.00378672	-0.927147	0.729771	-1.06557	0.581715
KEGG_RIG_I_LIKE_RECEPTOR_SIGNALING_PATHWAY	1.62548	0.372212	2.08445	0.00328529	1.80402	0.00956528	2.30116	0.00301	0.959258	0.923826	-0.880663	0.932171	2.64853	0.00263785	1.08263	1	0.525606	1	1.79259	0.00786602	1.04499	0.577477	0.952088	0.771671
KEGG_NATURAL_KILLER_CELL_MEDIATED_CYTOTOXICITY	1.39914	0.523761	1.91691	0.00328529	-0.951796	0.808679	1.40597	0.229249	1.03879	0.767535	-0.641641	0.995314	1.98135	0.00263785	1.59388	0.128631	-1.0877	0.654583	1.66414	0.0100487	1.01721	0.603626	-1.246	0.351889
KEGG_CYTOSOLIC_DNA_SENSING_PATHWAY	1.73191	0.372212	2.08958	0.00328529	1.24949	0.394005	2.08321	0.00301	1.20568	0.601879	-0.623536	0.995314	2.58191	0.00263785	1.19934	1	0.867032	0.955387	1.7211	0.0106035	1.13678	0.496081	-0.896379	0.839058
REACTOME_CYTOKINE_SIGNALING_IN_IMMUNE_SYSTEM	1.9809	0.0980534	2.3469	0.0119333	1.3804	0.0311361	2.13859	0.011145	1.04392	0.99922	-0.772101	1	2.52194	0.019534	1.0008	1	0.843572	1	2.0457	0.0108746	1.69357	0.00303657	1.09115	0.574549
REACTOME_SIGNALING_BY_INTERLEUKINS	1.75961	0.0980534	1.99396	0.0119333	1.3917	0.0394754	2.086	0.011145	1.08498	0.911485	-0.941065	0.932969	1.68195	0.0160355	-0.835352	1	0.966192	1	1.7891	0.0108746	1.57871	0.00575759	1.05338	0.703817
REACTOME_INTERFERON_SIGNALING	2.10485	0.0980534	2.76127	0.0119333	1.26822	0.369908	2.04403	0.011145	0.852381	1	0.730641	1	3.38082	0.0109257	1.91672	0.0876699	-1.13462	0.431161	2.24032	0.0108746	1.75333	0.0060663	1.0583	0.714058
REACTOME_INTERLEUKIN_4_AND_INTERLEUKIN_13_SIGNALING	1.96868	0.462817	2.45114	0.0119333	1.99457	0.0311361	2.08828	0.011145	1.19156	0.875394	-0.853155	0.951864	1.56488	0.0919876	-1.31072	0.870817	1.23398	0.560924	1.95613	0.0108746	-1.23141	0.412268	1.13937	0.620127
REACTOME_ANTIVIRAL_MECHANISM_BY_IFN_STIMULATED_GENES	1.58844	0.607287	2.13469	0.0119333	-0.813345	1	1.94467	0.0137711	-0.686463	1	0.59971	1	2.79806	0.00991087	1.6641	0.0390805	-1.23864	0.379683	1.87012	0.0108746	1.12003	0.552397	0.970611	0.827822
REACTOME_INTERFERON_GAMMA_SIGNALING	1.70234	0.607287	2.66268	0.0119333	1.55196	0.117711	1.87305	0.0283137	1.07437	1	0.866752	0.928732	3.03782	0.00991087	1.61184	0.0990991	-1.2499	0.409885	1.93617	0.0108746	1.51929	0.115991	-1.44521	0.175169
REACTOME_INTERFERON_ALPHA_BETA_SIGNALING	2.46525	0.0980534	2.76548	0.0119333	1.91198	0.0311361	2.2897	0.011145	1.05528	1	0.624529	1	3.29577	0.00991087	2.34064	0.032402	-1.06997	0.814898	2.28753	0.0108746	1.7539	0.0243112	1.33025	0.388046
REACTOME_INTERLEUKIN_10_SIGNALING	2.34353	0.0980534	2.52799	0.0119333	2.24467	0.0311361	2.31364	0.0112404	1.739	0.159042	-1.06614	0.849141	2.06885	0.00991087	1.61243	0.36972	1.42548	0.293668	1.88336	0.0152549	1.51728	0.230946	-0.815925	0.923014
REACTOME_ADAPTIVE_IMMUNE_SYSTEM	1.08465	0.908302	1.2743	0.0872777	0.735302	1	0.875076	0.981926	0.605838	1	-0.907857	0.977457	1.72855	0.0192039	-1.01264	1	0.559711	1	1.38985	0.0174536	1.76062	0.00303657	1.0064	0.798635
REACTOME_OAS_ANTIVIRAL_RESPONSE	1.64935	0.607287	1.98852	0.0120981	1.28537	0.55647	1.77589	0.0485165	0.833743	1	1.46037	0.600585	2.11188	0.0138727	1.66028	0.64238	-1.74099	0.116742	1.73227	0.0175911	-0.907905	0.772738	-0.612375	0.982885
REACTOME_RHO_GTPASES_ACTIVATE_PKNS	-0.554922	1	-0.463798	1	-1.32912	0.42026	0.799667	0.933513	-0.523765	1	1.16438	0.726908	-0.852284	0.929239	-1.01694	1	1.65864	0.024098	1.79181	0.0178345	1.16528	0.517882	1.86999	0.00784248
REACTOME_DNA_DAMAGE_TELOMERE_STRESS_INDUCED_SENESCENCE	-1.17188	0.935075	-0.65558	0.98002	0.9279	0.925597	-0.525867	1	0.442586	1	-1.16698	0.737881	-0.651062	0.997081	-1.09163	1	1.87776	0.00617428	1.83073	0.0178345	1.39589	0.292033	1.38639	0.277084
KEGG_JAK_STAT_SIGNALING_PATHWAY	1.59914	0.372212	2.10117	0.00328529	1.52195	0.0566854	1.92066	0.00301	1.08398	0.675017	-0.821725	0.938307	2.05743	0.00263785	1.03132	1	0.695953	1	1.61089	0.0180536	-1.04951	0.57526	-1.0825	0.545259
KEGG_NOD_LIKE_RECEPTOR_SIGNALING_PATHWAY	1.99186	0.248719	2.32593	0.00328529	1.93844	0.00874759	2.23189	0.00301	1.33038	0.455602	-1.08515	0.771185	2.03569	0.00263785	1.04498	1	1.22163	0.543177	1.65523	0.0180536	1.17902	0.44607	1.43082	0.263978
KEGG_T_CELL_RECEPTOR_SIGNALING_PATHWAY	1.15881	0.775457	1.73779	0.0071318	1.23621	0.360832	1.81703	0.00460518	0.798605	1	0.852354	0.932171	1.83793	0.00263785	0.921257	1	-0.688054	1	1.61675	0.0230502	-0.881474	0.815469	-1.10427	0.515723
REACTOME_TRANSCRIPTIONAL_REGULATION_OF_GRANULOPOIESIS	0.719667	1	1.04545	0.617533	1.18139	0.637315	1.2089	0.575507	0.629383	1	-1.5094	0.598601	1.49686	0.345982	0.868152	1	1.69709	0.0215243	1.75174	0.0233035	0.980054	0.718401	1.46729	0.176921
REACTOME_MEIOTIC_SYNAPSIS	-1.4301	0.798732	-0.834236	0.876042	0.716747	1	-0.616839	1	0.705772	1	1.85403	0.455572	0.621356	1	-0.862033	1	1.64256	0.0385385	1.74714	0.0233688	-0.947203	0.743074	1.2172	0.529658
REACTOME_HDACS_DEACETYLATE_HISTONES	0.409792	1	-0.996389	0.661647	0.721549	1	0.91408	0.855017	0.789314	1	-0.752133	0.991913	-0.496965	1	-1.58543	0.408245	1.79698	0.00617428	1.67561	0.0265011	-0.670039	0.967489	1.29744	0.412848
REACTOME_DEPURINATION	-0.62505	1	-1.17751	0.483195	0.562669	1	-0.977875	0.79252	-1.24023	0.889953	1.34256	0.707455	-1.24799	0.614118	-0.790651	1	1.91039	0.00617428	1.72487	0.0366509	1.41523	0.324594	1.60573	0.0843987
REACTOME_BASE_EXCISION_REPAIR_AP_SITE_FORMATION	-0.693758	1	-1.48366	0.216102	0.820691	0.987742	-0.703801	0.996043	-1.06648	1	1.21543	0.726698	-0.818529	0.92978	-0.95483	1	1.89809	0.00617428	1.7066	0.0393183	1.49511	0.231216	1.53059	0.135729
REACTOME_FORMATION_OF_THE_BETA_CATENIN:TCF_TRANSACTIVATING_COMPLEX	0.644734	1	1.09581	0.56019	1.23224	0.570924	1.27406	0.486455	0.518455	1	-1.1698	0.73922	1.37539	0.446718	-1.05355	1	1.67334	0.024098	1.61409	0.0563124	0.779771	0.902406	1.66783	0.0337702
REACTOME_DDX58_IFIH1_MEDIATED_INDUCTION_OF_INTERFERON_ALPHA_BETA	1.74917	0.607287	2.12486	0.0119333	1.3983	0.294228	1.99668	0.011145	0.742968	1	-0.939039	0.896087	2.42895	0.00991087	0.794975	1	0.62545	1	1.62505	0.0699364	1.15736	0.519631	1.31502	0.400414
REACTOME_SIRT1_NEGATIVELY_REGULATES_RRNA_EXPRESSION	-0.941618	1	0.733552	0.910548	1.08543	0.794247	1.24357	0.568722	1.1096	1	-1.30737	0.716491	-0.507281	1	-1.20176	1	1.91264	0.00617428	1.62888	0.0737633	1.19508	0.5234	1.69432	0.0321827
KEGG_LEISHMANIA_INFECTION	1.73072	0.372212	2.38586	0.00328529	1.66543	0.028633	1.71913	0.0365398	1.31366	0.455602	-1.01612	0.810786	2.25372	0.00263785	-0.652907	1	-1.0586	0.750229	1.48868	0.0835043	1.48558	0.152377	-1.22156	0.378767
REACTOME_DNA_METHYLATION	0.786825	1	-1.28238	0.415777	1.04372	0.861571	1.01295	0.796012	0.557107	1	-1.2267	0.726698	0.837596	0.912578	1.26699	1	1.92485	0.00617428	1.62467	0.0864813	1.28851	0.443781	1.74558	0.0145353
REACTOME_CONDENSATION_OF_PROPHASE_CHROMOSOMES	-1.29477	0.908302	-1.59907	0.156055	0.987123	0.88173	-0.517096	1	-0.534914	1	-1.16168	0.741326	-0.785399	0.947816	-0.962622	1	1.92041	0.00617428	1.60026	0.0885478	1.30061	0.424169	1.68026	0.043033
REACTOME_GPCR_LIGAND_BINDING	1.72052	0.605707	1.87501	0.0119333	1.2049	0.510222	1.91459	0.011145	1.4735	0.2023	-1.90524	0.161085	1.78315	0.0138727	1.30419	0.389964	1.33378	0.325122	1.46303	0.0914318	1.04007	0.652035	1.0619	0.712992
REACTOME_PRC2_METHYLATES_HISTONES_AND_DNA	-0.58369	1	-0.888178	0.780598	1.33286	0.502334	1.04105	0.747502	0.967047	1	-1.27223	0.716491	-0.656206	0.990315	-0.91702	1	1.84077	0.00617428	1.59949	0.0936135	1.1262	0.585124	1.62228	0.0564967
REACTOME_TCR_SIGNALING	1.09126	0.940011	1.01786	0.641576	-0.646068	1	0.822356	0.94296	0.590937	1	0.622469	1	1.9476	0.0102552	-0.588149	1	-1.17518	0.441694	-1.03038	0.616614	2.54518	0.00303657	1.45727	0.131544
REACTOME_DOWNSTREAM_TCR_SIGNALING	1.17894	0.908302	0.962058	0.729924	-0.744053	1	0.94219	0.846306	0.500239	1	-0.428968	1	1.79486	0.0161077	-0.691105	1	-0.756145	1	-1.12602	0.477218	2.58659	0.00303657	1.41564	0.191028
REACTOME_INTERLEUKIN_12_FAMILY_SIGNALING	1.52645	0.68597	1.30215	0.307521	-0.926161	0.940948	-0.770315	0.993931	-1.40124	0.575445	0.983507	0.843288	1.66857	0.0884142	0.793606	1	0.69443	1	1.49058	0.183724	2.00701	0.00467154	1.20678	0.552428
KEGG_SYSTEMIC_LUPUS_ERYTHEMATOSUS	1.3891	0.619209	1.3648	0.213772	1.75807	0.025671	-1.05999	0.621	1.50976	0.311348	-1.22159	0.76	2.80282	0.00263785	1.23171	0.936897	1.67114	0.0130293	1.37943	0.134058	2.15005	0.00633558	1.3763	0.263978
KEGG_INTESTINAL_IMMUNE_NETWORK_FOR_IGA_PRODUCTION	1.32771	0.698781	1.72642	0.0270758	1.50513	0.151502	1.38409	0.316408	-1.10773	0.675017	1.22967	0.76	2.48482	0.00263785	-0.958177	1	-1.34371	0.412873	-1.16442	0.465022	2.07709	0.00633558	-1.36151	0.338198
KEGG_ASTHMA	1.32509	0.695715	-0.937073	0.734135	1.19202	0.519711	0.640932	0.974959	1.26068	0.574391			2.00031	0.0114535	-0.913332	1	0.965631	0.872994	-1.01305	0.647633	2.15441	0.00633558	-1.2145	0.4878
REACTOME_GENERATION_OF_SECOND_MESSENGER_MOLECULES	-1.08829	0.989637	1.02894	0.651915	0.750529	1	-0.657366	1	0.572412	1	1.34468	0.690674	2.56472	0.00991087	1.04378	1	-1.61385	0.190327	0.762365	0.898016	1.97549	0.00852782	-0.96881	0.814731
REACTOME_TRANSLOCATION_OF_ZAP_70_TO_IMMUNOLOGICAL_SYNAPSE									1.31309	0.486635			2.48547	0.00991087	0.877461	1	-1.69477	0.160461	-1.10731	0.593607	1.93052	0.00869373	-1.2593	0.556356
KEGG_TYPE_I_DIABETES_MELLITUS	1.45069	0.557951	1.84235	0.0156539	1.55366	0.112067	1.21567	0.474595	1.32323	0.510301	-1.02216	0.814261	2.46094	0.00263785	-0.851437	1	-1.53776	0.198439	0.816934	0.878386	1.86426	0.0276681	-1.08275	0.590075
KEGG_ALLOGRAFT_REJECTION	1.46979	0.557951	1.49958	0.137863	1.54505	0.118561	-0.601022	0.997483	-1.23199	0.5785	0.79185	0.938307	2.81681	0.00263785	1.56501	0.37019	-1.61982	0.183275	0.897416	0.777173	1.79939	0.0378209	-1.41494	0.312894
KEGG_AUTOIMMUNE_THYROID_DISEASE	1.42988	0.597703	1.16756	0.457888	1.63416	0.0585556	0.741627	0.890457	-1.16895	0.659574	0.79185	0.938307	2.84364	0.00263785	1.51915	0.433758	-1.61982	0.183275	0.908399	0.773656	1.78945	0.0438113	-1.43664	0.305449
REACTOME_CTLA4_INHIBITORY_SIGNALING	0.96163	1	1.14977	0.515428	-1.34181	0.473878	0.455482	1	-0.81344	1	-0.669364	1	2.01125	0.0289662	-0.864955	1	-1.26831	0.603398	0.893594	0.793809	1.70997	0.0885576	-0.766736	0.945797
REACTOME_RNA_POLYMERASE_I_PROMOTER_ESCAPE	-0.704451	1	-0.945811	0.73346	0.828434	0.994878	0.967603	0.810277	-0.551942	1	-1.43183	0.600585	-0.930405	0.863304	-1.25235	1	1.54547	0.0986165	1.4212	0.19858	1.42754	0.244613	1.75729	0.0113219
REACTOME_ACTIVATED_PKN1_STIMULATES_TRANSCRIPTION_OF_AR_ANDROGEN_RECEPTOR_REGULATED_GENES_KLK2_AND_KLK3	-0.826857	1	0.605031	0.965341	-1.32673	0.549513	1.01338	0.796012	1.01398	1	-1.27283	0.720477	1.12681	0.738746	-1.19164	1	1.83448	0.00617428	1.59726	0.101167	1.21593	0.513396	1.75784	0.0145353
REACTOME_MEIOTIC_RECOMBINATION	-1.64041	0.607287	-1.48915	0.176867	1.01395	0.860718	-1.58608	0.217466	0.985115	1	-1.25995	0.716491	-0.99399	0.811379	-1.10589	1	1.7676	0.0123922	1.45168	0.196974	1.13035	0.580934	1.55133	0.0993298

### Sheet: negative
pathway	NHBE_NES	NHBE_padj	Calu-3_NES	Calu-3_padj	A549_NES	A549_padj	Vero_NES	Vero_padj	293T_NES	293T_padj	Caco-2_NES	Caco-2_padj	Swab.Butler_NES	Swab.Butler_padj	Swab.Lieberman_NES	Swab.Lieberman_padj	BALF_NES	BALF_padj	SC.Liao_NES	SC.Liao_padj	SC.Chua.Basal_NES	SC.Chua.Basal_padj	SC.Chua.Ciliated_NES	SC.Chua.Ciliated_padj
KEGG_ALZHEIMERS_DISEASE	0.779244	1	-1.89191	0.00465116	-1.93854	0.00882562	-1.8749	0.0058125	-1.87254	0.043621	-1.0103	0.810786	-2.09878	0.00263785	-1.14102	1	0.921328	0.95491	-1.70903	0.00567246	1.36361	0.165404	-1.23993	0.316789
REACTOME_THE_CITRIC_ACID_TCA_CYCLE_AND_RESPIRATORY_ELECTRON_TRANSPORT	-0.427158	1	-2.92631	0.0140022	-2.50027	0.0311361	-2.07831	0.0207531	-1.87053	0.138928	0.953482	0.877355	-2.14514	0.00764016	-1.3456	0.56568	1.10203	0.774329	-1.78764	0.0152549	-1.50606	0.0558951	-1.49511	0.0715926
REACTOME_COMPLEX_I_BIOGENESIS	0.746148	1	-2.51301	0.0120999	-2.10085	0.0311361	-1.62459	0.113764	-2.12137	0.122452	0.713657	1	-1.95754	0.00764016	-1.20751	1	1.46581	0.190327	-1.85265	0.0174536	-1.42216	0.220189	-1.19428	0.529658
REACTOME_BIOLOGICAL_OXIDATIONS	-1.08067	0.950638	-1.15014	0.345082	-1.68221	0.0311361	-1.80508	0.0191802	0.897878	1	-0.965776	0.886872	-1.50456	0.031422	-1.05777	1	1.08491	0.849287	-1.6586	0.0195208	-1.05241	0.630175	-1.32983	0.189018
REACTOME_PHASE_II_CONJUGATION_OF_COMPOUNDS	-0.898937	1	-1.1784	0.365849	-1.65018	0.0780134	-1.78746	0.0284748	-1.6883	0.199549	-1.05826	0.798437	-1.87036	0.00764016	-1.07301	1	0.794842	1	-1.71295	0.0255041	1.16316	0.517882	0.937631	0.854245
KEGG_PROPANOATE_METABOLISM	0.548029	1	-2.21438	0.00352647	-1.67398	0.0544724	-1.64522	0.0811946	-0.924503	0.92886	1.0632	0.771185	-1.54811	0.099171	-1.04374	1	0.517441	1	-1.61786	0.0642838	1.2977	0.380147	0.713835	0.943407
REACTOME_ANTIGEN_PRESENTATION:_FOLDING_ASSEMBLY_AND_PEPTIDE_LOADING_OF_CLASS_I_MHC	1.52159	0.706129	1.3341	0.307521	0.862198	0.964615	-1.32474	0.443167	-1.80004	0.26322	1.09841	0.783638	1.81806	0.122174	1.31382	1	-1.94509	0.0420554	1.30067	0.394768	-2.07402	0.00319612	-1.44161	0.317246
REACTOME_CALNEXIN_CALRETICULIN_CYCLE	-0.708014	1	-1.39423	0.227852	-1.30415	0.473878	-1.51071	0.265476	-0.870895	1	0.840449	0.940655	-1.52395	0.272467	-1.08067	1	-1.94851	0.0292875	-1.40215	0.277931	-2.00438	0.00551256	0.766564	0.951296
KEGG_LYSOSOME	-0.973545	1	-1.30357	0.103845	-1.57787	0.0229658	-2.22396	0.0058125	-1.61336	0.0724675	-1.63685	0.2743	-1.28474	0.254554	-0.723942	1	-2.66544	0.061467	1.04831	0.591002	-2.07894	0.00633558	-2.16392	0.0358658
REACTOME_SPHINGOLIPID_METABOLISM	-0.643099	1	-1.31404	0.192129	-1.36319	0.272767	-1.66463	0.0686234	-1.21151	0.747092	-1.23364	0.716491	-1.28768	0.427747	-1.01925	1	-1.98157	0.0371429	-1.22613	0.368422	-1.84471	0.0120824	-1.64829	0.0531155
REACTOME_ION_HOMEOSTASIS	-1.42068	0.79201	-1.04791	0.588611	-1.52412	0.215765	-1.05644	0.693419	0.658165	1	1.15079	0.741326	1.2426	0.541874	0.687613	1	-1.86212	0.0550317	-1.38943	0.274753	-1.9517	0.013647	-1.32776	0.42386
REACTOME_GLYCOSAMINOGLYCAN_METABOLISM	-0.574976	1	-1.05808	0.547541	0.879396	0.980097	-1.06344	0.665476	-0.907884	1	-0.969243	0.87279	-1.51888	0.0959901	-0.798958	1	-1.15893	0.65	0.825509	0.887777	-1.78662	0.0174503	-1.07937	0.663684
KEGG_N_GLYCAN_BIOSYNTHESIS	-1.06248	0.957302	-1.41227	0.105122	-1.67765	0.028633	-1.70756	0.0291141	-1.47126	0.301679	0.895473	0.8964	-1.62828	0.034648	-0.866909	1	-1.73202	0.061467	-1.19098	0.394773	-1.81855	0.0291545	-1.21449	0.40169
REACTOME_N_GLYCAN_TRIMMING_IN_THE_ER_AND_CALNEXIN_CALRETICULIN_CYCLE	-0.459069	1	-1.70259	0.0564121	-1.60468	0.146089	-1.58602	0.174956	-0.756522	1	0.754186	0.980141	-1.39969	0.369391	-0.952822	1	-2.12161	0.0225492	-1.28934	0.365853	-1.78304	0.030524	-0.774695	0.958574
REACTOME_ENDOSOMAL_VACUOLAR_PATHWAY	1.2362	0.924137	1.38987	0.283137	0.991286	0.876284	-1.34395	0.414975	-1.7011	0.378996	-1.35205	0.691488	1.62636	0.316898	1.49961	0.870817	-2.03311	0.0204967	1.15494	0.576154	-1.85317	0.0342893	-1.56419	0.189018
REACTOME_METABOLISM_OF_ANGIOTENSINOGEN_TO_ANGIOTENSINS	1.12809	0.954939	-1.39571	0.299676	-1.42433	0.420374	-1.88852	0.0447726	1.37868	0.741019	-1.38936	0.678936	-1.2163	0.623883	-0.79429	1	-1.79439	0.0891545	-1.55867	0.205553	-1.75189	0.0414338	-1.77983	0.0142919
KEGG_SPHINGOLIPID_METABOLISM	0.669544	1	-0.927152	0.731712	-1.36443	0.236604	-1.4041	0.229249	-1.04612	0.706814	-0.824985	0.938307	-1.31593	0.315094	-0.973266	1	-1.81619	0.061467	-1.0949	0.53504	-1.68718	0.0927881	-1.27774	0.378767
REACTOME_RESPONSE_TO_ELEVATED_PLATELET_CYTOSOLIC_CA2PLUS	1.00076	1	1.33924	0.220645	-1.60282	0.0552446	-1.17698	0.464563	0.946342	1	-0.974205	0.87284	-1.41367	0.19522	-0.909916	1	-1.44048	0.0829866	1.4181	0.194764	-1.54772	0.0959382	-1.24565	0.396508
REACTOME_METABOLISM_OF_CARBOHYDRATES	0.835187	1	-1.60254	0.0173679	-1.18579	0.35521	-1.13955	0.403011	-1.28184	0.282732	0.812646	0.982486	-1.60182	0.00764016	-0.701874	1	-1.92148	0.220606	1.09283	0.536009	0.831675	0.919143	-1.42507	0.0516987
REACTOME_GLYCOSPHINGOLIPID_METABOLISM	0.496813	1	-1.71963	0.0567514	-1.46174	0.247219	-2.09331	0.0142905	-1.0778	0.97679	-1.66617	0.444286	-1.30527	0.46211	-1.061	1	-2.4473	0.0215243	-0.866299	0.840731	-1.62398	0.127832	-1.77402	0.0534078
REACTOME_GLUCOSE_METABOLISM	0.837465	1	-1.69092	0.0184459	-1.49626	0.158021	-0.862885	0.940068	-1.3425	0.575445	1.27452	0.713533	-1.21666	0.513192	-0.890579	1	-2.50996	0.0420554	1.39064	0.214439	0.968859	0.732964	-1.5467	0.0964661
