## Supplementary material for "Genome-scale metabolic modeling reveals SARS-CoV-2-induced metabolic changes and antiviral targets": Table S7

### Sheet: legend
Table EV7_Consensus MTA-predicted anti-SARS-CoV-2 metabolic targets across datasets and their pathway enrichment
EV7A: consensus top MTA-predicted anti-SARS-CoV-2 metabolic targets across datasets
EV7B: metabolic pathway enrichment results for the consensus candidate targets
EV7C: the list of prioritized gene targets for experimental validation with siRNA assay
EV7D: raw data of the siRNA assay
EV7E: viral inhibition effect of each tested candidate target (log2 fold-change in target knockdown vs control with Wilcoxon rank-sum test)
Columns in EV7A:
gene: genes mapped to target reaction
reaction: target reaction
average.top.percent: weighted mean of top predicted percentage (0-100) across datasets
pathway: metabolic pathway of the reaction
datasets: datasets in which the reaction is among top 20% predicted targets
is.crispr.hit: whether or not (1 or 0) the gene was identified to be a top hit from CRISPR-Cas9 screens (Wei et al. and Daniloski et al.)
is.ppi: whether or not (1 or 0) the gene was identified to be interacting with SARS-CoV-2 (Gordon et al. and Stukalov et al.)
drugs: drugs known to inhibit the genes, if any (based on DrugBank data)
drug.hits: among the drugs, which drugs were validated to be anti-SARS-CoV-2 from published experimental studies (compiled by Kuleshov et al.)
Columns in EV7B:
reaction.set: name of the set of reactions for validation
odds.ratio: odds ratio of enrichment
pval: Fisher’s exact test P value
padj: BH-adjusted P value
reaction.set.size: size of the validation set
overlap.size: number of overlapping reactions
overlap.reactions: IDs of the overlapping reactions
Columns in EV7C (detailed description of the self-explainary ones are omitted):
gene
gene entrez ID
average.predicted.top%: the average predicted percentage rank (%) of the gene across all datasets
Columns in EV7D (detailed description of the self-explainary ones are omitted):
Well Type: “U” for candidate targets; “P” for positive controls, “N” for negative controls
Gene ID
Gene Symbol
Pool Catalog Number
Gene Accession
Replicate: replicate number
% Infection: percent of SARS-CoV-2 infected cells per well
Normalized Infection: normalized percentage of SARS-CoV-2 infection
log2FC Infection: log2 fold-change of SARS-CoV-2 infection, knockdown vs control
Average log2FC: averaged log2 fold-change across replicates
Zscore: z-score for log2 fold-change of SARS-CoV-2 infection
Cell Number_Infected: number of (viable) cells by DAPI staining
Normalized Cell Number_Infected: normalized number of (viable) cells, knockdown vs control
Av Normalized Cell Number_Infected: average of the normalized cell number across replicates
Columns in EV7E (detailed description of the self-explainary ones are omitted):
gene
r.wilcox: rank biserial correlation of the Wilcoxon rank-sum test; positive values correspond to negative log2 fold-change of SARS-CoV-2 infection (target knockdown vs control)
pval: P value of the Wilcoxon rank-sum test
padj: BH-adjusted P value

### Sheet: EV7A
gene	reaction	average.top.percent	pathway	datasets	is.crispr.hit	is.ppi	drugs	drug.hits
SLC7A5	HKYNRtr	10.691	Transport, extracellular	NHBE, Calu-3, A549, Swab.Lieberman, BALF, SC.Liao, SC.Chua.Basal	0	0
SLC29A1	CYTDtm	10.7178	Transport, mitochondrial	Calu-3, A549, Caco-2, Swab.Butler, SC.Liao, SC.Chua.Basal, SC.Chua.Ciliated	0	0	troglitazone, fostamatinib
SLC16A1	ACETONEt2	10.9002	Transport, extracellular	293T, Caco-2, Swab.Butler, Swab.Lieberman, BALF, SC.Liao, SC.Chua.Basal, SC.Chua.Ciliated	0	0	mersalyl
SLC6A14	LYSt4	11.4261	Transport, extracellular	NHBE, A549, Vero, BALF, SC.Liao, SC.Chua.Basal	0	0
SLC22A5	LYSt4	11.4261	Transport, extracellular	NHBE, A549, Vero, BALF, SC.Liao, SC.Chua.Basal	0	1
SLC27A1	HMR_0344	11.5157	Transport, extracellular	Calu-3, A549, 293T, Swab.Lieberman, BALF, SC.Liao	0	0
SLC27A3	HMR_0344	11.5157	Transport, extracellular	Calu-3, A549, 293T, Swab.Lieberman, BALF, SC.Liao	0	0
SLC27A4	HMR_0344	11.5157	Transport, extracellular	Calu-3, A549, 293T, Swab.Lieberman, BALF, SC.Liao	0	0
PTEN	PI345P3P	11.6903	Inositol phosphate metabolism	Calu-3, 293T, Swab.Butler, Swab.Lieberman, BALF, SC.Liao	0	0
SLC6A9	GLYt7_211_r	11.7225	Transport, extracellular	Calu-3, A549, Vero, Swab.Lieberman, BALF, SC.Liao	0	0
SLC1A5	HDD2CRNte2	11.8475	Transport, extracellular	NHBE, Calu-3, Vero, Swab.Lieberman, SC.Liao, SC.Chua.Basal, SC.Chua.Ciliated	1	0
NME4	NDPK3m	12.206	Nucleotide interconversion	Calu-3, A549, Caco-2, Swab.Butler, Swab.Lieberman, SC.Chua.Ciliated	0	0
NME6	NDPK3m	12.206	Nucleotide interconversion	Calu-3, A549, Caco-2, Swab.Butler, Swab.Lieberman, SC.Chua.Ciliated	0	0
CDS1	CDSm	12.2075	Glycerophospholipid metabolism	Calu-3, A549, Caco-2, Swab.Butler, Swab.Lieberman, SC.Chua.Ciliated	0	0
CDS2	CDSm	12.2075	Glycerophospholipid metabolism	Calu-3, A549, Caco-2, Swab.Butler, Swab.Lieberman, SC.Chua.Ciliated	0	0
PIP5K1B	HMR_6595	12.2995	Inositol phosphate metabolism	Calu-3, A549, Swab.Butler, BALF, SC.Liao	0	0
PIP5K1A	HMR_6595	12.2995	Inositol phosphate metabolism	Calu-3, A549, Swab.Butler, BALF, SC.Liao	0	0
PIP5K1C	HMR_6595	12.2995	Inositol phosphate metabolism	Calu-3, A549, Swab.Butler, BALF, SC.Liao	0	0
SLC36A1	TAUPAT1c	12.3601	Transport, extracellular	A549, Vero, 293T, Caco-2, Swab.Lieberman, SC.Liao, SC.Chua.Ciliated	0	0
NT5C3A	NTD1	12.6061	Pyrimidine catabolism	Calu-3, 293T, Caco-2, Swab.Butler, Swab.Lieberman, SC.Liao	0	1
SLC4A5	3HCO3_NAt	12.6281	Transport, extracellular	Calu-3, A549, Vero, Swab.Lieberman, SC.Chua.Ciliated	0	0
SLC4A4	3HCO3_NAt	12.6281	Transport, extracellular	Calu-3, A549, Vero, Swab.Lieberman, SC.Chua.Ciliated	1	1
SLC13A3	HMR_4938	12.6722	Transport, extracellular	A549, 293T, Caco-2, BALF, SC.Chua.Basal, SC.Chua.Ciliated	0	0
NUDT5	ADPRDP	12.6753	Nucleotide interconversion	NHBE, 293T, Caco-2, Swab.Butler, SC.Chua.Basal, SC.Chua.Ciliated	0	0
PIKFYVE	PI4P5K	12.7358	Glycerophospholipid metabolism	Calu-3, A549, 293T, BALF, SC.Liao, SC.Chua.Basal	0	0
PIP4K2B	PI4P5K	12.7358	Glycerophospholipid metabolism	Calu-3, A549, 293T, BALF, SC.Liao, SC.Chua.Basal	0	0	fostamatinib
PIP4K2C	PI4P5K	12.7358	Glycerophospholipid metabolism	Calu-3, A549, 293T, BALF, SC.Liao, SC.Chua.Basal	0	0	fostamatinib
PIP4K2A	PI4P5K	12.7358	Glycerophospholipid metabolism	Calu-3, A549, 293T, BALF, SC.Liao, SC.Chua.Basal	0	0
SLC29A2	THYMt	12.8381	Transport, extracellular	NHBE, Calu-3, 293T, Caco-2, Swab.Lieberman, BALF, SC.Chua.Basal	0	0
INPP4A	HMR_6549	12.8388	Inositol phosphate metabolism	Calu-3, A549, Swab.Butler, BALF, SC.Liao	0	0
INPP4B	HMR_6549	12.8388	Inositol phosphate metabolism	Calu-3, A549, Swab.Butler, BALF, SC.Liao	0	0
GUK1	GK1	13.173	Nucleotide interconversion	Calu-3, 293T, Swab.Butler, SC.Chua.Basal, SC.Chua.Ciliated	0	0
PIK3R1	PI5P3K	13.3255	Inositol phosphate metabolism	Calu-3, 293T, Swab.Butler, Swab.Lieberman, SC.Liao	0	0
PIK3CB	PI5P3K	13.3255	Inositol phosphate metabolism	Calu-3, 293T, Swab.Butler, Swab.Lieberman, SC.Liao	0	0	caffeine
PIK3R5	PI5P3K	13.3255	Inositol phosphate metabolism	Calu-3, 293T, Swab.Butler, Swab.Lieberman, SC.Liao	0	0
PIK3CG	PI5P3K	13.3255	Inositol phosphate metabolism	Calu-3, 293T, Swab.Butler, Swab.Lieberman, SC.Liao	0	0	tg100-115, duvelisib, fostamatinib
PIK3CA	PI5P3K	13.3255	Inositol phosphate metabolism	Calu-3, 293T, Swab.Butler, Swab.Lieberman, SC.Liao	0	0	caffeine, alpelisib, copanlisib
PIK3CD	PI5P3K	13.3255	Inositol phosphate metabolism	Calu-3, 293T, Swab.Butler, Swab.Lieberman, SC.Liao	0	0	caffeine, tg100-115, idelalisib, duvelisib, fostamatinib, copanlisib
PIK3C2B	PI5P3K	13.3255	Inositol phosphate metabolism	Calu-3, 293T, Swab.Butler, Swab.Lieberman, SC.Liao	0	0	fostamatinib
PIK3C2A	PI5P3K	13.3255	Inositol phosphate metabolism	Calu-3, 293T, Swab.Butler, Swab.Lieberman, SC.Liao	0	0
PIK3R2	PI5P3K	13.3255	Inositol phosphate metabolism	Calu-3, 293T, Swab.Butler, Swab.Lieberman, SC.Liao	0	0
PIK3C2G	PI5P3K	13.3255	Inositol phosphate metabolism	Calu-3, 293T, Swab.Butler, Swab.Lieberman, SC.Liao	0	0	fostamatinib
PIK3R3	PI5P3K	13.3255	Inositol phosphate metabolism	Calu-3, 293T, Swab.Butler, Swab.Lieberman, SC.Liao	0	0
HCST	PI5P3K	13.3255	Inositol phosphate metabolism	Calu-3, 293T, Swab.Butler, Swab.Lieberman, SC.Liao	0	0
PIK3C3	PI5P3K	13.3255	Inositol phosphate metabolism	Calu-3, 293T, Swab.Butler, Swab.Lieberman, SC.Liao	1	0
SLC8A3	CAt7r	13.5432	Transport, extracellular	A549, Vero, 293T, Swab.Butler, SC.Chua.Basal	0	0
SLC8A1	CAt7r	13.5432	Transport, extracellular	A549, Vero, 293T, Swab.Butler, SC.Chua.Basal	0	0	icosapent, dronedarone	dronedarone
SLC8A2	CAt7r	13.5432	Transport, extracellular	A549, Vero, 293T, Swab.Butler, SC.Chua.Basal	0	0
PC	PCm	13.5495	Pyruvate metabolism	293T, Caco-2, Swab.Butler, Swab.Lieberman, SC.Liao, SC.Chua.Basal, SC.Chua.Ciliated	0	1
CMPK1	CYTK6	13.6179	Nucleotide interconversion	NHBE, Calu-3, Caco-2, Swab.Butler, Swab.Lieberman, SC.Chua.Basal	0	0	gemcitabine
INPP5B	PI345P5P	13.8947	Inositol phosphate metabolism	Calu-3, A549, Swab.Butler, SC.Liao	0	0
INPP5J	PI345P5P	13.8947	Inositol phosphate metabolism	Calu-3, A549, Swab.Butler, SC.Liao	0	0
INPP5D	PI345P5P	13.8947	Inositol phosphate metabolism	Calu-3, A549, Swab.Butler, SC.Liao	0	0
INPPL1	PI345P5P	13.8947	Inositol phosphate metabolism	Calu-3, A549, Swab.Butler, SC.Liao	0	0
INPP5E	PI345P5P	13.8947	Inositol phosphate metabolism	Calu-3, A549, Swab.Butler, SC.Liao	0	0
SYNJ1	PI345P5P	13.8947	Inositol phosphate metabolism	Calu-3, A549, Swab.Butler, SC.Liao	0	0
INPP5A	PI345P5P	13.8947	Inositol phosphate metabolism	Calu-3, A549, Swab.Butler, SC.Liao	0	0
ALDOC	r0407	14.1564	Miscellaneous	NHBE, Vero, Caco-2, SC.Liao, SC.Chua.Basal, SC.Chua.Ciliated	0	0
ALDOB	r0407	14.1564	Miscellaneous	NHBE, Vero, Caco-2, SC.Liao, SC.Chua.Basal, SC.Chua.Ciliated	0	0
ALDOA	r0407	14.1564	Miscellaneous	NHBE, Vero, Caco-2, SC.Liao, SC.Chua.Basal, SC.Chua.Ciliated	0	0
INPP1	MI134PP	14.1855	Inositol phosphate metabolism	Calu-3, A549, Caco-2, BALF, SC.Liao	0	0
SLC38A1	SELMETHte	14.3546	Transport, extracellular	A549, Vero, SC.Liao, SC.Chua.Basal	0	0	asparagine
SLC38A2	SELMETHte	14.3546	Transport, extracellular	A549, Vero, SC.Liao, SC.Chua.Basal	0	1	asparagine
HAS3	HAS1	14.4764	Hyaluronan metabolism	NHBE, A549, 293T, Swab.Butler, Swab.Lieberman	0	0
HAS1	HAS1	14.4764	Hyaluronan metabolism	NHBE, A549, 293T, Swab.Butler, Swab.Lieberman	0	0
HAS2	HAS1	14.4764	Hyaluronan metabolism	NHBE, A549, 293T, Swab.Butler, Swab.Lieberman	0	0
SLC16A10	PHEtec	14.5385	Transport, extracellular	Calu-3, Vero, SC.Liao, SC.Chua.Basal	0	0
SLC43A2	PHEtec	14.5385	Transport, extracellular	Calu-3, Vero, SC.Liao, SC.Chua.Basal	0	0
SLC43A1	PHEtec	14.5385	Transport, extracellular	Calu-3, Vero, SC.Liao, SC.Chua.Basal	0	0
MTHFD1L	MTHFDm	14.6156	Folate metabolism	Calu-3, Caco-2, SC.Liao, SC.Chua.Ciliated	0	1
MTHFD2	MTHFDm	14.6156	Folate metabolism	Calu-3, Caco-2, SC.Liao, SC.Chua.Ciliated	0	0
MTHFD1	MTHFDm	14.6156	Folate metabolism	Calu-3, Caco-2, SC.Liao, SC.Chua.Ciliated	0	1
PRDX3	GTHPm	15.1714	Glutathione metabolism	Calu-3, A549, SC.Liao, SC.Chua.Ciliated	0	0
GPX4	GTHPm	15.1714	Glutathione metabolism	Calu-3, A549, SC.Liao, SC.Chua.Ciliated	0	0
GPX1	GTHPm	15.1714	Glutathione metabolism	Calu-3, A549, SC.Liao, SC.Chua.Ciliated	1	1
UCK1	HMR_5301	15.1989	Purine synthesis	Calu-3, 293T, Swab.Butler, SC.Liao	0	0
UCK2	HMR_5301	15.1989	Purine synthesis	Calu-3, 293T, Swab.Butler, SC.Liao	0	0
PYCR2	r0617	15.3215	Arginine and proline metabolism	Vero, Caco-2, SC.Chua.Basal, SC.Chua.Ciliated	0	0
PYCR1	r0617	15.3215	Arginine and proline metabolism	Vero, Caco-2, SC.Chua.Basal, SC.Chua.Ciliated	0	0
SLC1A4	ASPPROASCT1	15.5346	Transport, extracellular	Calu-3, Vero, Swab.Butler, SC.Liao	0	0
GAD1	LCYSTCBOXL	15.9127	Taurine and hypotaurine metabolism	Calu-3, Caco-2, Swab.Lieberman, SC.Chua.Basal	0	0

### Sheet: EV7B
reaction.set	odds.ratio	pval	padj	reaction.set.size	overlap.size	overlap.reactions
Transport, extracellular	2.35662	9.22036e-10	3.78035e-08	2652	97	r2095, r2102, r2119, r2081, r2090, CAt7r, r2108, PAFt1, AK2LGCHOLABCt, ACETONEt2, NOt, NCAMUP, LEULEULAPc, HPDCAt, ASPPROASCT1, CE2705t, HMR_9652, r1653, r1594, r1660, r1591, r1648, r1589, r1580, r1650, r1615, r1596, r1624, r1640, r1633, r1603, r1583, r1616, r1625, r1553, r1652, r1651, r1622, r1641, r1621, r1646, r1570, r1564, r1551, r1554, r1579, r1578, r1611, r1657, r1548, r1620, r1559, r1619, …
Inositol phosphate metabolism	8.80552	9.0353e-07	1.85224e-05	65	10	HMR_6595, HMR_6558, PI3P5K, PI5P3K, PI345P3P, PI345P5P, HMR_6549, PI34P5K, MI34PP, MI134PP
Arginine and proline metabolism	10.1498	1.71382e-05	0.000234221	40	7	NABTNO, PTRCAT1, APRTO2, MTRI, MTAP, MDRPD, r0617
Nucleotide interconversion	3.11596	0.00242624	0.024869	164	10	CYTK1m, ADPRDP, CYTDK2m, NDPK3m, GK1, CYTK6, PDE4n, CYTK9, UMPK2, GUACYC
Hyaluronan metabolism	31.2183	0.0042255	0.0346491	5	2	HAS1, HAS2

### Sheet: EV7C
gene	gene entrez ID	average.predicted.top%
SLC36A1	206358	12.36
SLC4A5	57835	12.628
PIK3C2A	5286	13.325
PIK3CA	5290	13.325
SLC6A9	6536	11.722
PIKFYVE	200576	12.736
SLC16A10	117247	14.539
PIP5K1C	23396	12.3
NME6	10201	12.206
PIK3C2G	5288	13.325
INPPL1	3636	13.895
SLC29A1	2030	10.718
INPP4B	8821	12.839
PIK3R2	5296	13.325
MTHFD1L	25902	14.616
GUK1	2987	13.173
SLC7A5	8140	10.691
GAD1	2571	15.913
PYCR2	29920	15.322
SLC43A2	124935	14.539
SLC8A3	6547	13.543
SLC29A2	3177	12.838
PIK3R3	8503	13.325
PYCR1	5831	15.322
INPP5B	3633	13.895
GPX1	2876	15.171
SLC38A2	54407	14.355
INPP5D	3635	13.895
PIK3CB	5291	13.325
SLC1A4	6509	15.535
SYNJ1	8867	13.895
UCK2	7371	15.199
INPP5E	56623	13.895
PIP5K1B	8395	12.3
SLC27A3	11000	11.516
HAS2	3037	14.476
PIK3R1	5295	13.325
SLC27A1	376497	11.516
MTHFD1	4522	14.616

### Sheet: EV7D
Well Type	Gene ID	Gene Symbol	Pool Catalog Number	Gene Accession	Replicate	% Infection	Normalized Infection	log2FC Infection	Average log2FC	Zscore	Cell Number_Infected	Normalized Cell Number_Infected	Av Normalized Cell Number_Infected
P	ACE2	ACE2	ACE2	ACE2	R1	3.48169	0.186417	-2.42339	-4.96557	-7.33467	9392	1.46961	1.09093
P	ACE2	ACE2	ACE2	ACE2	R2	1.72181	0.0921894	-3.43926		-10.354	9641	1.50857
P	ACE2	ACE2	ACE2	ACE2	R1	0.11974	0.00641114	-7.2852		-21.7848	5846	0.914751
P	ACE2	ACE2	ACE2	ACE2	R2	0.51075	0.0273467	-5.19249		-15.5649	7440	1.16417
P	ACE2	ACE2	ACE2	ACE2	R3	1.01883	0.0545503	-4.19627		-12.6039	9717	1.52046
P	ACE2	ACE2	ACE2	ACE2	R4	1.29357	0.0692605	-3.85182		-11.5802	8349	1.30641
P	ACE2	ACE2	ACE2	ACE2	R3	0.42458	0.0227329	-5.45907		-16.3572	4004	0.626524
P	ACE2	ACE2	ACE2	ACE2	R4	0.44194	0.0236624	-5.40126		-16.1854	6562	1.02679
P	59272	ACE2	L-005755-00	NM_021804	R1	1.41009	0.0754992	-3.72739		-11.2104	6028	0.943229
P	59272	ACE2	L-005755-00	NM_021804	R2	0.23376	0.012516	-6.32008		-18.9163	5989	0.937127
P	59272	ACE2	L-005755-00	NM_021804	R3	0.45061	0.0241266	-5.37323		-16.1021	5770	0.902859
P	59272	ACE2	L-005755-00	NM_021804	R4	0.88819	0.0475556	-4.39424		-13.1924	5742	0.898477
P	ACE2	ACE2	ACE2	ACE2	R1	0.4403	0.0235746	-5.40662		-16.2013	7722	1.2083
P	ACE2	ACE2	ACE2	ACE2	R2	1.06111	0.0568141	-4.13761		-12.4296	8199	1.28294
P	ACE2	ACE2	ACE2	ACE2	R1	0.17496	0.00936773	-6.73808		-20.1586	5144	0.804905
P	ACE2	ACE2	ACE2	ACE2	R2	0.65101	0.0348565	-4.84243		-14.5244	7834	1.22582
P	ACE2	ACE2	ACE2	ACE2	R3	0.26734	0.014314	-6.12643		-18.3407	7481	1.17059
P	ACE2	ACE2	ACE2	ACE2	R4	0.53123	0.0284432	-5.13577		-15.3963	6965	1.08985
P	ACE2	ACE2	ACE2	ACE2	R3	0.58015	0.0310625	-5.00868		-15.0186	4654	0.728233
P	ACE2	ACE2	ACE2	ACE2	R4	0.64664	0.0346225	-4.85215		-14.5533	6959	1.08891
U	2571	GAD1	L-010121-00	NM_013445	R1	15.5283	0.831421	-0.266349	-0.165565	-0.92358	4656	0.728546	0.975424
U	2571	GAD1	L-010121-00	NM_013445	R2	15.7961	0.845759	-0.241681		-0.850264	7103	1.11144
U	2571	GAD1	L-010121-00	NM_013445	R3	18.5805	0.994841	-0.00746221		-0.154127	5974	0.934779
U	2571	GAD1	L-010121-00	NM_013445	R4	16.8703	0.903273	-0.146767		-0.568162	7202	1.12693
U	2876	GPX1	L-008982-00	NM_000581	R1	13.4774	0.721608	-0.470713	-0.549277	-1.53098	7405	1.15869	1.04067
U	2876	GPX1	L-008982-00	NM_000581	R2	12.7738	0.683936	-0.548068		-1.7609	5981	0.935875
U	2876	GPX1	L-008982-00	NM_000581	R3	13.2264	0.708171	-0.497829		-1.61158	7296	1.14164
U	2876	GPX1	L-008982-00	NM_000581	R4	11.6534	0.62395	-0.680497		-2.1545	5921	0.926486
U	2987	GUK1	L-006734-00	NM_000858	R1	4.51459	0.241721	-2.04859	-1.57375	-6.22068	5449	0.85263	0.7812
U	2987	GUK1	L-006734-00	NM_000858	R2	7.30324	0.391031	-1.35464		-4.15817	4409	0.689897
U	2987	GUK1	L-006734-00	NM_000858	R3	6.18905	0.331375	-1.59346		-4.86798	5332	0.834323
U	2987	GUK1	L-006734-00	NM_000858	R4	7.59414	0.406607	-1.29829		-3.99069	4780	0.747949
U	3037	HAS2	L-012053-02	NM_005328	R1	15.5822	0.834304	-0.261355	-0.374108	-0.908738	6424	1.00519	1.00817
U	3037	HAS2	L-012053-02	NM_005328	R2	11.9874	0.64183	-0.639737		-2.03335	4755	0.744037
U	3037	HAS2	L-012053-02	NM_005328	R3	14.9559	0.800773	-0.320534		-1.08463	8057	1.26072
U	3037	HAS2	L-012053-02	NM_005328	R4	15.4376	0.826561	-0.274806		-0.948718	6536	1.02272
U	8821	INPP4B	L-011539-02	NM_001101669	R1	12.1275	0.649333	-0.622969	-0.496665	-1.98351	7685	1.20251	1.19523
U	8821	INPP4B	L-011539-02	NM_001101669	R2	13.4396	0.719584	-0.474765		-1.54303	7969	1.24695
U	8821	INPP4B	L-011539-02	NM_001101669	R3	14.231	0.76196	-0.392213		-1.29767	7315	1.14461
U	8821	INPP4B	L-011539-02	NM_001101669	R4	13.2366	0.708719	-0.496715		-1.60827	7585	1.18686
U	3633	INPP5B	L-021811-00	NM_005540	R1	9.27348	0.496522	-1.01007	-0.901322	-3.13404	8465	1.32456	1.35366
U	3633	INPP5B	L-021811-00	NM_005540	R2	9.27687	0.496704	-1.00954		-3.13248	9044	1.41516
U	3633	INPP5B	L-021811-00	NM_005540	R3	10.4052	0.557115	-0.843954		-2.64032	8688	1.35945
U	3633	INPP5B	L-021811-00	NM_005540	R4	11.1693	0.598026	-0.741719		-2.33646	8407	1.31548
U	3635	INPP5D	L-003013-00	NM_005541	R1	17.2878	0.925626	-0.111499	0.124945	-0.463341	5125	0.801932	0.802167
U	3635	INPP5D	L-003013-00	NM_005541	R2	19.5852	1.04863	0.0685086		0.0716708	5448	0.852474
U	3635	INPP5D	L-003013-00	NM_005541	R3	21.3541	1.14334	0.193257		0.442445	4697	0.734961
U	3635	INPP5D	L-003013-00	NM_005541	R4	23.7968	1.27413	0.349514		0.906865	5236	0.819301
U	56623	INPP5E	L-020852-00	NM_019892	R1	22.4691	1.20305	0.266692	-0.0801278	0.660704	6480	1.01396	1.00676
U	56623	INPP5E	L-020852-00	NM_019892	R2	17.1465	0.91806	-0.12334		-0.498534	6287	0.983756
U	56623	INPP5E	L-020852-00	NM_019892	R3	19.1879	1.02736	0.03894		-0.0162119	6452	1.00957
U	56623	INPP5E	L-020852-00	NM_019892	R4	13.1809	0.705734	-0.502803		-1.62636	6517	1.01975
U	3636	INPPL1	L-004152-00	NM_001567	R1	7.64308	0.409227	-1.28903	-0.702305	-3.96315	8125	1.27136	1.22876
U	3636	INPPL1	L-004152-00	NM_001567	R2	13.8569	0.741927	-0.430652		-1.41192	7895	1.23537
U	3636	INPPL1	L-004152-00	NM_001567	R3	11.6763	0.625172	-0.677675		-2.14611	7648	1.19672
U	3636	INPPL1	L-004152-00	NM_001567	R4	14.0385	0.751651	-0.411865		-1.35608	7743	1.21158
U	4522	MTHFD1	L-009577-00	NM_005956	R1	9.12905	0.488789	-1.03272	-0.743303	-3.20135	5959	0.932432	0.883065
U	4522	MTHFD1	L-009577-00	NM_005956	R2	10.7299	0.574501	-0.799619		-2.50855	6412	1.00332
U	4522	MTHFD1	L-009577-00	NM_005956	R3	12.6199	0.675699	-0.565548		-1.81285	4794	0.750139
U	4522	MTHFD1	L-009577-00	NM_005956	R4	12.5347	0.671133	-0.57533		-1.84192	5409	0.846371
U	25902	MTHFD1L	L-009949-01	NM_015440	R1	7.49064	0.401065	-1.31809	-1.16269	-4.04954	8544	1.33692	1.35812
U	25902	MTHFD1L	L-009949-01	NM_015440	R2	6.74546	0.361166	-1.46926		-4.49884	8969	1.40342
U	25902	MTHFD1L	L-009949-01	NM_015440	R3	9.96892	0.533757	-0.905744		-2.82397	8366	1.30907
U	25902	MTHFD1L	L-009949-01	NM_015440	R4	9.61647	0.514886	-0.957674		-2.97831	8839	1.38308
U	10201	NME6	L-006755-00	NM_005793	R1	5.84065	0.312721	-1.67705	-1.26301	-5.11642	6489	1.01536	1.0893
U	10201	NME6	L-006755-00	NM_005793	R2	5.35904	0.286935	-1.80121		-5.48543	7520	1.17669
U	10201	NME6	L-006755-00	NM_005793	R3	10.0167	0.536317	-0.898843		-2.80346	7178	1.12317
U	10201	NME6	L-006755-00	NM_005793	R4	11.6984	0.62636	-0.674936		-2.13797	6659	1.04196
N	5833	PCYT2	L-009114-01	NM_002861	R1	8.2947	0.444116	-1.17099	-0.778244	-3.61233	7981	1.24882	1.16362
N	5833	PCYT2	L-009114-01	NM_002861	R2	12.6163	0.675502	-0.565968		-1.8141	7633	1.19437
N	5833	PCYT2	L-009114-01	NM_002861	R3	14.7855	0.791648	-0.337068		-1.13377	6574	1.02866
N	5833	PCYT2	L-009114-01	NM_002861	R4	9.08971	0.486683	-1.03895		-3.21987	7558	1.18264
U	5286	PIK3C2A	L-006771-00	NM_002645	R1	6.13033	0.328231	-1.60722	-1.17177	-4.90886	6737	1.05417	1.05718
U	5286	PIK3C2A	L-006771-00	NM_002645	R2	6.9239	0.37072	-1.4316		-4.38689	6557	1.026
U	5286	PIK3C2A	L-006771-00	NM_002645	R3	17.5736	0.94093	-0.0878409		-0.393025	7130	1.11566
U	5286	PIK3C2A	L-006771-00	NM_002645	R4	6.33237	0.339049	-1.56044		-4.76982	6601	1.03289
U	5288	PIK3C2G	L-006773-00	NM_004570	R1	4.17174	0.223364	-2.16253	-1.59763	-6.55935	6568	1.02773	0.826655
U	5288	PIK3C2G	L-006773-00	NM_004570	R2	5.27154	0.28225	-1.82496		-5.55602	5653	0.884551
U	5288	PIK3C2G	L-006773-00	NM_004570	R3	6.16512	0.330094	-1.59905		-4.88459	4639	0.725886
U	5288	PIK3C2G	L-006773-00	NM_004570	R4	10.6976	0.572771	-0.80397		-2.52148	4272	0.66846
U	5290	PIK3CA	L-003018-00	NM_006218	R1	18.0309	0.965413	-0.0507817	-0.0860276	-0.282879	4337	0.67863	0.63869
U	5290	PIK3CA	L-003018-00	NM_006218	R2	19.8672	1.06373	0.0891384		0.132986	4218	0.66001
U	5290	PIK3CA	L-003018-00	NM_006218	R3	20.35	1.08958	0.123776		0.235934	4000	0.625899
U	5290	PIK3CA	L-003018-00	NM_006218	R4	13.1495	0.704054	-0.506243		-1.63659	3772	0.590222
U	5291	PIK3CB	L-003019-00	NM_006219	R1	18.6621	0.999208	-0.00114252	-0.248599	-0.135344	5830	0.912247	0.889754
U	5291	PIK3CB	L-003019-00	NM_006219	R2	8.88225	0.475575	-1.07226		-3.31887	5359	0.838548
U	5291	PIK3CB	L-003019-00	NM_006219	R3	21.0606	1.12763	0.173294		0.383111	5280	0.826186
U	5291	PIK3CB	L-003019-00	NM_006219	R4	17.4952	0.936732	-0.0942923		-0.4122	6276	0.982035
U	5295	PIK3R1	L-003020-00	NM_181504	R1	13.8583	0.742003	-0.430503	-0.272205	-1.41147	5448	0.852474	0.960793
U	5295	PIK3R1	L-003020-00	NM_181504	R2	13.3491	0.714739	-0.484511		-1.57199	5918	0.926017
U	5295	PIK3R1	L-003020-00	NM_181504	R3	18.6302	0.9975	-0.00361147		-0.142682	6833	1.06919
U	5295	PIK3R1	L-003020-00	NM_181504	R4	16.5985	0.888722	-0.170196		-0.637798	6362	0.995492
U	5296	PIK3R2	L-003021-00	NM_005027	R1	8.19739	0.438906	-1.18802	-0.960332	-3.66293	2452	0.383676	0.404057
U	5296	PIK3R2	L-003021-00	NM_005027	R2	11.3597	0.608224	-0.717326		-2.26396	2324	0.363647
U	5296	PIK3R2	L-003021-00	NM_005027	R3	8.76395	0.469241	-1.0916		-3.37636	2419	0.378512
U	5296	PIK3R2	L-003021-00	NM_005027	R4	10.402	0.556948	-0.844387		-2.6416	3134	0.490391
U	8503	PIK3R3	L-019546-00	NM_003629	R1	18.1779	0.973282	-0.0390699	-0.357528	-0.24807	6904	1.0803	1.09258
U	8503	PIK3R3	L-019546-00	NM_003629	R2	11.6953	0.626189	-0.675329		-2.13914	7285	1.13992
U	8503	PIK3R3	L-019546-00	NM_003629	R3	17.2048	0.921181	-0.118444		-0.483982	6783	1.06137
U	8503	PIK3R3	L-019546-00	NM_003629	R4	12.3455	0.661005	-0.597268		-1.90713	6958	1.08875
U	200576	PIKFYVE	L-005058-00	NM_152671	R1	7.00962	0.37531	-1.41384	-2.41402	-4.33413	8417	1.31705	1.07201
U	200576	PIKFYVE	L-005058-00	NM_152671	R2	3.60529	0.193035	-2.37307		-7.18509	6962	1.08938
U	200576	PIKFYVE	L-005058-00	NM_152671	R3	3.41031	0.182595	-2.45328		-7.4235	6539	1.02319
U	200576	PIKFYVE	L-005058-00	NM_152671	R4	1.74991	0.0936939	-3.4159		-10.2846	5486	0.85842
U	8395	PIP5K1B	L-004058-00	NM_003558	R1	16.7605	0.897395	-0.156184	-0.55296	-0.596154	7279	1.13898	1.21643
U	8395	PIP5K1B	L-004058-00	NM_003558	R2	13.1121	0.702049	-0.510355		-1.64881	7985	1.24945
U	8395	PIP5K1B	L-004058-00	NM_003558	R3	10.8989	0.583548	-0.777076		-2.44155	7643	1.19594
U	8395	PIP5K1B	L-004058-00	NM_003558	R4	10.9659	0.587139	-0.768225		-2.41524	8189	1.28137
U	23396	PIP5K1C	L-004782-00	NM_012398	R1	5.84943	0.313191	-1.67489	-1.72646	-5.10998	7146	1.11817	1.12646
U	23396	PIP5K1C	L-004782-00	NM_012398	R2	5.62889	0.301383	-1.73033		-5.27478	8030	1.25649
U	23396	PIP5K1C	L-004782-00	NM_012398	R3	4.81533	0.257823	-1.95555		-5.94415	6417	1.0041
U	23396	PIP5K1C	L-004782-00	NM_012398	R4	6.40011	0.342676	-1.54508		-4.72419	7203	1.12709
N	5321	PLA2G4A	L-009886-00	NM_024420	R1	14.087	0.754249	-0.406888	-0.301133	-1.34129	6758	1.05746	1.01665
N	5321	PLA2G4A	L-009886-00	NM_024420	R2	15.7325	0.842355	-0.247501		-0.86756	6102	0.954808
N	5321	PLA2G4A	L-009886-00	NM_024420	R3	14.5621	0.779686	-0.359036		-1.19906	6668	1.04337
N	5321	PLA2G4A	L-009886-00	NM_024420	R4	16.3597	0.875933	-0.191107		-0.699949	6461	1.01098
U	5831	PYCR1	L-012349-00	NM_153824	R1	12.2088	0.653684	-0.613334	-1.12599	-1.95488	7855	1.22911	1.2615
U	5831	PYCR1	L-012349-00	NM_153824	R2	6.53351	0.349818	-1.51532		-4.63574	8311	1.30046
U	5831	PYCR1	L-012349-00	NM_153824	R3	11.4904	0.615219	-0.700828		-2.21492	7998	1.25148
U	5831	PYCR1	L-012349-00	NM_153824	R4	5.85106	0.313278	-1.67448		-5.10879	8084	1.26494
U	29920	PYCR2	L-016646-00	NM_013328	R1	8.60017	0.460472	-1.11882	-0.878553	-3.45725	7058	1.1044	1.08676
U	29920	PYCR2	L-016646-00	NM_013328	R2	11.3695	0.608748	-0.716083		-2.26026	6966	1.09
U	29920	PYCR2	L-016646-00	NM_013328	R3	10.2968	0.551312	-0.85906		-2.68522	7177	1.12302
U	29920	PYCR2	L-016646-00	NM_013328	R4	10.5775	0.566343	-0.820253		-2.56988	6580	1.0296
N	Scrambled	Scrambled	Scrambled	Scrambled	R1	21.2301	1.1367	0.184857	0.0443945	0.417477	7593	1.18811	1
N	Scrambled	Scrambled	Scrambled	Scrambled	R2	38.3494	2.05331	1.03795		2.95302	7549	1.18123
N	Scrambled	Scrambled	Scrambled	Scrambled	R1	18.5327	0.992282	-0.0111777		-0.16517	4430	0.693183
N	Scrambled	Scrambled	Scrambled	Scrambled	R2	17.5292	0.938548	-0.091497		-0.403892	5488	0.858733
N	Scrambled	Scrambled	Scrambled	Scrambled	R3	20.6537	1.10585	0.145151		0.299464	7587	1.18717
N	Scrambled	Scrambled	Scrambled	Scrambled	R4	20.8278	1.11517	0.157258		0.335449	7538	1.17951
N	Scrambled	Scrambled	Scrambled	Scrambled	R3	21.7927	1.16683	0.222589		0.529624	4061	0.635443
N	Scrambled	Scrambled	Scrambled	Scrambled	R4	16.1639	0.865448	-0.20848		-0.751586	5370	0.840269
N	Scrambled	Scrambled	Scrambled	Scrambled	R1	21.0905	1.12923	0.175338		0.389186	8345	1.30578
N	Scrambled	Scrambled	Scrambled	Scrambled	R2	15.8832	0.850419	-0.233754		-0.826704	7190	1.12505
N	Scrambled	Scrambled	Scrambled	Scrambled	R1	18.0242	0.965053	-0.0513195		-0.284478	4383	0.685828
N	Scrambled	Scrambled	Scrambled	Scrambled	R2	14.8915	0.797324	-0.326762		-1.10314	6084	0.951992
N	Scrambled	Scrambled	Scrambled	Scrambled	R3	17.1696	0.919299	-0.121393		-0.492749	8748	1.36884
N	Scrambled	Scrambled	Scrambled	Scrambled	R4	22.3684	1.19765	0.26021		0.64144	7904	1.23678
N	Scrambled	Scrambled	Scrambled	Scrambled	R3	18.821	1.00772	0.0110917		-0.0989815	4224	0.660949
N	Scrambled	Scrambled	Scrambled	Scrambled	R4	13.7698	0.737262	-0.439751		-1.43896	5759	0.901137
U	117247	SLC16A10	L-007403-02	NM_018593	R1	4.02995	0.215772	-2.21242	-1.93208	-6.70762	6278	0.982348	0.970299
U	117247	SLC16A10	L-007403-02	NM_018593	R2	5.03962	0.269832	-1.88987		-5.74894	6310	0.987355
U	117247	SLC16A10	L-007403-02	NM_018593	R3	7.54983	0.404234	-1.30674		-4.01579	5669	0.887055
U	117247	SLC16A10	L-007403-02	NM_018593	R4	3.74217	0.200364	-2.31931		-7.02531	6547	1.02444
U	6509	SLC1A4	L-007428-01	NM_003038	R1	12.6425	0.676907	-0.562971	-0.765022	-1.80519	5877	0.919601	0.833267
U	6509	SLC1A4	L-007428-01	NM_003038	R2	8.8248	0.472499	-1.08162		-3.34669	4646	0.726981
U	6509	SLC1A4	L-007428-01	NM_003038	R3	15.2105	0.814404	-0.296184		-1.01225	6009	0.940256
U	6509	SLC1A4	L-007428-01	NM_003038	R4	8.59719	0.460312	-1.11932		-3.45874	4769	0.746227
N	788	SLC25A20	L-007480-00	NM_000387	R1	14.2094	0.7608	-0.394412	-0.50154	-1.3042	7671	1.20032	1.24182
N	788	SLC25A20	L-007480-00	NM_000387	R2	13.2803	0.711055	-0.491968		-1.59416	8042	1.25837
N	788	SLC25A20	L-007480-00	NM_000387	R3	14.4856	0.775591	-0.366633		-1.22164	7504	1.17419
N	788	SLC25A20	L-007480-00	NM_000387	R4	11.0811	0.593308	-0.753147		-2.37042	8528	1.33442
U	376497	SLC27A1	L-010759-01	NM_198580	R1	5.85536	0.313509	-1.67342	-1.77637	-5.10564	4577	0.716184	0.740594
U	376497	SLC27A1	L-010759-01	NM_198580	R2	3.23462	0.173189	-2.52958		-7.65029	4390	0.686924
U	376497	SLC27A1	L-010759-01	NM_198580	R3	8.06571	0.431855	-1.21138		-3.73237	5418	0.84778
U	376497	SLC27A1	L-010759-01	NM_198580	R4	5.78403	0.309689	-1.69111		-5.15819	4547	0.71149
U	11000	SLC27A3	L-007499-01	NM_024330	R1	13.9786	0.748446	-0.418029	-0.493933	-1.3744	7211	1.12834	1.20928
U	11000	SLC27A3	L-007499-01	NM_024330	R2	15.5409	0.832093	-0.265184		-0.920118	7728	1.20924
U	11000	SLC27A3	L-007499-01	NM_024330	R3	11.4243	0.611683	-0.709144		-2.23964	7414	1.1601
U	11000	SLC27A3	L-007499-01	NM_024330	R4	12.4649	0.6674	-0.583376		-1.86584	8560	1.33942
U	2030	SLC29A1	L-003709-01	NM_004955	R1	14.2007	0.760335	-0.395292	-0.464118	-1.30682	7225	1.13053	1.13319
U	2030	SLC29A1	L-003709-01	NM_004955	R2	13.2387	0.708828	-0.496492		-1.6076	6904	1.0803
U	2030	SLC29A1	L-003709-01	NM_004955	R3	12.2748	0.657218	-0.605557		-1.93176	7992	1.25055
U	2030	SLC29A1	L-003709-01	NM_004955	R4	14.5611	0.779634	-0.359132		-1.19935	6847	1.07138
U	3177	SLC29A2	L-007506-02	NM_001532	R1	7.59602	0.406707	-1.29794	-1.12584	-3.98963	7030	1.10002	1.06864
U	3177	SLC29A2	L-007506-02	NM_001532	R2	8.56462	0.458568	-1.12479		-3.47501	5873	0.918975
U	3177	SLC29A2	L-007506-02	NM_001532	R3	10.921	0.584736	-0.774142		-2.43282	6840	1.07029
U	3177	SLC29A2	L-007506-02	NM_001532	R4	7.55116	0.404305	-1.30648		-4.01503	7575	1.1853
U	206358	SLC36A1	L-007550-01	NM_078483	R1	15.7976	0.845836	-0.24155	-0.290747	-0.849876	7805	1.22128	1.29397
U	206358	SLC36A1	L-007550-01	NM_078483	R2	15.4858	0.829142	-0.270309		-0.935351	8440	1.32065
U	206358	SLC36A1	L-007550-01	NM_078483	R3	15.6803	0.839555	-0.252304		-0.881836	8482	1.32722
U	206358	SLC36A1	L-007550-01	NM_078483	R4	14.166	0.758476	-0.398824		-1.31732	8351	1.30672
U	54407	SLC38A2	L-007559-01	NM_018976	R1	5.6372	0.301828	-1.7282	-1.11352	-5.26845	4559	0.713368	0.813668
U	54407	SLC38A2	L-007559-01	NM_018976	R2	11.0581	0.592076	-0.756146		-2.37934	5453	0.853256
U	54407	SLC38A2	L-007559-01	NM_018976	R3	8.92435	0.477829	-1.06543		-3.29859	5076	0.794265
U	54407	SLC38A2	L-007559-01	NM_018976	R4	9.97899	0.534297	-0.904287		-2.81964	5712	0.893783
U	124935	SLC43A2	L-016443-01	NM_152346	R1	8.13081	0.435341	-1.19978	-1.53252	-3.6979	5596	0.875632	0.739812
U	124935	SLC43A2	L-016443-01	NM_152346	R2	5.69142	0.304731	-1.71439		-5.2274	4498	0.703823
U	124935	SLC43A2	L-016443-01	NM_152346	R3	8.89133	0.476061	-1.07078		-3.31449	4555	0.712742
U	124935	SLC43A2	L-016443-01	NM_152346	R4	4.22238	0.226075	-2.14512		-6.50761	4263	0.667051
U	57835	SLC4A5	L-007585-02	NM_021196	R1	12.6869	0.679282	-0.557918	-0.756917	-1.79017	7693	1.20376	1.16452
U	57835	SLC4A5	L-007585-02	NM_021196	R2	8.90136	0.476598	-1.06916		-3.30965	7482	1.17074
U	57835	SLC4A5	L-007585-02	NM_021196	R3	11.9151	0.637961	-0.64846		-2.05928	7587	1.18717
U	57835	SLC4A5	L-007585-02	NM_021196	R4	11.0889	0.593724	-0.752136		-2.36742	7007	1.09642
U	6536	SLC6A9	L-007609-01	NM_001024845	R1	5.52888	0.296028	-1.75619	-1.68749	-5.35165	8121	1.27073	1.26635
U	6536	SLC6A9	L-007609-01	NM_001024845	R2	7.37597	0.394925	-1.34035		-4.11568	8365	1.30891
U	6536	SLC6A9	L-007609-01	NM_001024845	R3	6.11291	0.327298	-1.61132		-4.92106	7705	1.20564
U	6536	SLC6A9	L-007609-01	NM_001024845	R4	4.5349	0.242808	-2.04211		-6.20144	8181	1.28012
U	8140	SLC7A5	L-004953-01	NM_003486	R1	10.2184	0.547115	-0.870084	-0.926295	-2.71798	6273	0.981565	0.911817
U	8140	SLC7A5	L-004953-01	NM_003486	R2	8.06323	0.431723	-1.21182		-3.73369	6263	0.980001
U	8140	SLC7A5	L-004953-01	NM_003486	R3	10.1505	0.54348	-0.879701		-2.74656	5448	0.852474
U	8140	SLC7A5	L-004953-01	NM_003486	R4	11.1549	0.597259	-0.743572		-2.34197	5325	0.833227
N	9057	SLC7A6	L-007616-01	NM_003983	R1	14.1645	0.758398	-0.398972	-0.71695	-1.31776	6954	1.08812	0.91612
N	9057	SLC7A6	L-007616-01	NM_003983	R2	9.58124	0.513	-0.962969		-2.99405	5970	0.934154
N	9057	SLC7A6	L-007616-01	NM_003983	R3	13.2928	0.711728	-0.490603		-1.5901	5928	0.927582
N	9057	SLC7A6	L-007616-01	NM_003983	R4	9.2402	0.49474	-1.01526		-3.14946	4567	0.71462
U	6547	SLC8A3	L-007622-02	NM_182936	R1	10.9807	0.587929	-0.766286	-0.629348	-2.40948	8178	1.27965	1.26983
U	6547	SLC8A3	L-007622-02	NM_182936	R2	15.1102	0.809031	-0.305732		-1.04063	7624	1.19296
U	6547	SLC8A3	L-007622-02	NM_182936	R3	11.7135	0.627164	-0.673086		-2.13247	8264	1.29311
U	6547	SLC8A3	L-007622-02	NM_182936	R4	10.9351	0.585488	-0.772289		-2.42732	8395	1.3136
U	8867	SYNJ1	L-019486-00	NM_003895	R1	14.1036	0.755138	-0.405188	-0.690499	-1.33623	8473	1.32581	1.24765
U	8867	SYNJ1	L-019486-00	NM_003895	R2	10.7216	0.574056	-0.800737		-2.51187	7844	1.22739
U	8867	SYNJ1	L-019486-00	NM_003895	R3	10.0735	0.539356	-0.890689		-2.77922	7892	1.2349
U	8867	SYNJ1	L-019486-00	NM_003895	R4	11.7762	0.630523	-0.66538		-2.10957	7685	1.20251
P	7113	TMPRSS2	L-006048-00	NM_005656	R1	1.09602	0.0586833	-4.09091	-3.25704	-12.2908	6478	1.01364	1.1222
P	7113	TMPRSS2	L-006048-00	NM_005656	R2	2.53938	0.135964	-2.8787		-8.68793	7364	1.15228
P	7113	TMPRSS2	L-006048-00	NM_005656	R3	1.78012	0.0953114	-3.39121		-10.2112	7022	1.09876
P	7113	TMPRSS2	L-006048-00	NM_005656	R4	2.94005	0.157417	-2.66734		-8.05972	7823	1.2241
P	Toxic	Toxic	Toxic	Toxic	R1	1.8617	0.0996794	-3.32656	-4.21099	-10.019	376	0.0588345	0.0353046
P	Toxic	Toxic	Toxic	Toxic	R2	1.75439	0.0939338	-3.41221		-10.2736	285	0.0445953
P	Toxic	Toxic	Toxic	Toxic	R1	5.50459	0.294728	-1.76255		-5.37053	109	0.0170557
P	Toxic	Toxic	Toxic	Toxic	R2	5.10204	0.273174	-1.87211		-5.69616	196	0.030669
P	Toxic	Toxic	Toxic	Toxic	R3	0.0001	5.35421e-06	-17.5109		-52.1772	326	0.0510107
P	Toxic	Toxic	Toxic	Toxic	R4	6.66667	0.356948	-1.48621		-4.54922	240	0.0375539
P	Toxic	Toxic	Toxic	Toxic	R3	3.38983	0.181499	-2.46197		-7.44932	118	0.018464
P	Toxic	Toxic	Toxic	Toxic	R4	5.16129	0.276347	-1.85545		-5.64665	155	0.0242536
U	7371	UCK2	L-005077-00	NM_012474	R1	10.2984	0.551396	-0.858838	-0.511038	-2.68456	6234	0.975463	1.0138
U	7371	UCK2	L-005077-00	NM_012474	R2	15.9718	0.855164	-0.225726		-0.802843	6524	1.02084
U	7371	UCK2	L-005077-00	NM_012474	R3	15.7453	0.843036	-0.246335		-0.864095	6548	1.0246
U	7371	UCK2	L-005077-00	NM_012474	R4	11.3918	0.609943	-0.713254		-2.25185	6610	1.0343

### Sheet: EV7E
gene	r.wilcox	pval	padj
GPX1	1	0.000206398	0.000402477
GUK1	1	0.000206398	0.000402477
INPP5B	1	0.000206398	0.000402477
MTHFD1	1	0.000206398	0.000402477
MTHFD1L	1	0.000206398	0.000402477
NME6	1	0.000206398	0.000402477
PIK3C2G	1	0.000206398	0.000402477
PIK3R2	1	0.000206398	0.000402477
PIKFYVE	1	0.000206398	0.000402477
PIP5K1C	1	0.000206398	0.000402477
PYCR1	1	0.000206398	0.000402477
PYCR2	1	0.000206398	0.000402477
SLC16A10	1	0.000206398	0.000402477
SLC27A1	1	0.000206398	0.000402477
SLC29A2	1	0.000206398	0.000402477
SLC38A2	1	0.000206398	0.000402477
SLC43A2	1	0.000206398	0.000402477
SLC4A5	1	0.000206398	0.000402477
SLC6A9	1	0.000206398	0.000402477
SLC7A5	1	0.000206398	0.000402477
INPP4B	0.96875	0.000412797	0.000731776
SYNJ1	0.96875	0.000412797	0.000731776
INPPL1	0.9375	0.000825593	0.00123839
SLC1A4	0.9375	0.000825593	0.00123839
SLC29A1	0.9375	0.000825593	0.00123839
SLC8A3	0.9375	0.000825593	0.00123839
SLC27A3	0.90625	0.00144479	0.00208692
PIP5K1B	0.875	0.00247678	0.0034498
UCK2	0.84375	0.00371517	0.00499626
HAS2	0.8125	0.00557276	0.00701089
PIK3C2A	0.8125	0.00557276	0.00701089
SLC36A1	0.78125	0.00784314	0.00955882
PIK3R3	0.625	0.0319917	0.0378084
PIK3R1	0.59375	0.0400413	0.0459297
GAD1	0.5	0.074097	0.0825652
PIK3CB	0.25	0.247059	0.267647
PIK3CA	0.21875	0.27678	0.291741
INPP5E	0.125	0.375232	0.385107
INPP5D	-0.3125	0.832405	0.832405
