## Supplementary material for "Genome-scale metabolic modeling reveals SARS-CoV-2-induced metabolic changes and antiviral targets": Table S10

### Sheet: legend
Table EV10_MTA-predicted anti-SARS-CoV-2 metabolic targets in combination with remdesivir and their pathway enrichment
EV10A: Top MTA-predicted anti-SARS-CoV-2 metabolic targets in combination with remdesivir, only those mapped to known genes are given
EV10B: metabolic pathway enrichment results for the top predicted candidate targets
Columns in EV10A:
gene: genes mapped to predicted target reaction
reaction: reaction ID of predicted target reaction
top.percent: predicted percentage rank (%) of the reaction
pathway: metabolic pathway of the reaction
drugs: drugs known to inhibit the target genes, if any (based on DrugBank data)
Columns in EV10B:
reaction.set: metabolic pathway name
odds.ratio: odds ratio of enrichment
pval: P value of Fisher’s exact test
padj: BH-adjusted P value
reaction.set.size: number of reactions in metabolic pathway
overlap.size: number of overlap reactions
overlap.reactions: the IDs of the overlap reactions

### Sheet: EV10A
gene	reaction	top.percent	pathway	drugs
SLC23A2	ASCBt4	0.131996	Transport, Extracellular
SLC23A1	ASCBt4	0.131996	Transport, Extracellular
SLC5A3	INSTt4	0.290391	Transport, Extracellular
FBP1	FBP26	0.329989	Fructose and Mannose Metabolism	adenosine phosphate
FBP2	FBP26	0.329989	Fructose and Mannose Metabolism
SLC16A1	BTNt2	0.395987	Transport, Extracellular	mersalyl
IMPA1	MI3PP	0.607181	Inositol Phosphate Metabolism	lithium cation
IMPA2	MI3PP	0.607181	Inositol Phosphate Metabolism	lithium cation
SLC5A6	BTNt3i	0.712777	Transport, Extracellular
SLCO1A2	GCHOLAt	0.818374	Transport, Extracellular
SLCO1B3	GCHOLAt	0.818374	Transport, Extracellular	gemfibrozil, ginsenoside rb1
SLCO1B1	GCHOLAt	0.818374	Transport, Extracellular	gemfibrozil, telaprevir
PNP	DURIPP	1.58395	Nucleotides
SLC26A6	CLOXAtex2	2.03273	Transport, Extracellular
SLC6A12	GLYBt4_LPAREN_2_RPAREN_r	2.11193	Transport, Extracellular	guvacine
MAOA	TYROXDAc	2.34952	Tyrosine metabolism	amphetamine, phentermine, procaine, tranylcypromine, phenelzine, minaprine, zonisamide, selegiline, procarbazine, moclobemide, isocarboxazid, ephedra sinica root, mmda, 4-methoxyamphetamine, metamfetamine, pargyline, zimelidine, pirlindole, toloxatone, brofaromine
MAOB	TYROXDAc	2.34952	Tyrosine metabolism	amphetamine, phentermine, procaine, tranylcypromine, phenelzine, zonisamide, selegiline, pioglitazone, procarbazine, moclobemide, isocarboxazid, ephedra sinica root, rasagiline, mmda, 4-methoxyamphetamine, metamfetamine, pargyline, n-propargyl-1(s)-aminoindan, zimelidine, safinamide
ALDH3B2	4HOXPACDOX_LPAREN_NADP_RPAREN_	2.37592	Tyrosine metabolism	calcium carbimide
ALDH3B1	4HOXPACDOX_LPAREN_NADP_RPAREN_	2.37592	Tyrosine metabolism
ALDH3A1	4HOXPACDOX_LPAREN_NADP_RPAREN_	2.37592	Tyrosine metabolism
ALDOA	FBA4	2.45512	Glyoxylate and Dicarboxylate Metabolism
ALDOB	FBA4	2.45512	Glyoxylate and Dicarboxylate Metabolism
ALDOC	FBA4	2.45512	Glyoxylate and Dicarboxylate Metabolism
GOT1	LCYSTAT	3.1151	Cysteine Metabolism	adapalene
SDS	SERHL	3.1679	Glycine, Serine, and Threonine Metabolism
ATP10A	PEFLIPm	3.35269	Transport, Mitochondrial
ADH6	34DHOXPEGOX	3.66948	Tyrosine metabolism
ADH4	34DHOXPEGOX	3.66948	Tyrosine metabolism
ADH1B	34DHOXPEGOX	3.66948	Tyrosine metabolism	fomepizole
ADH1A	34DHOXPEGOX	3.66948	Tyrosine metabolism	fomepizole
ADH7	34DHOXPEGOX	3.66948	Tyrosine metabolism
ADH1C	34DHOXPEGOX	3.66948	Tyrosine metabolism	fomepizole
ADH5	34DHOXPEGOX	3.66948	Tyrosine metabolism
SLC32A1	GABAVESSEC	3.77508	Transport, Extracellular
SLC22A1	SRTNtu	3.88068	Transport, Extracellular
SLC22A2	SRTNtu	3.88068	Transport, Extracellular
PAPSS2	SADT	4.43506	Nucleotides
PAPSS1	SADT	4.43506	Nucleotides
HSD3B2	HSD3B11r	4.61985	Steroid Metabolism	trilostane
SLC16A7	PYRt2p	4.88384	D-alanine metabolism
SLC29A2	HYXNt	5.46463	Transport, Extracellular
TYR	TYRDOPO3	5.91341	Tyrosine metabolism	azelaic acid, monobenzone, mimosine, hydroquinone, arbutin, hexylresorcinol
SLC4A7	HCO3_NAt	6.2038	Transport, Extracellular
SLC27A2	VLCSp	6.67899	Bile Acid Biosynthesis
LDHA	LDH_Lm	7.31257	Pyruvate Metabolism	stiripentol
SULT2A1	DHEASULT	7.68215	Steroid Metabolism
STS	STS1	7.70855	Steroid Metabolism	irosustat
CPS1	CBPSam	7.94615	Glutamate metabolism
OTC	OCBTm	7.97254	Urea cycle/amino group metabolism
SLCO4A1	TCHOLAt	8.36853	Transport, Extracellular
SLC25A10	SUCCt2m	8.89652	Transport, Mitochondrial
DLD	PDHm	8.92291	Glycolysis/Gluconeogenesis
RHAG	NH4t3r	9.3453	Transport, Extracellular
RHBG	NH4t3r	9.3453	Transport, Extracellular
SLC26A8	CLHCOtex	9.5301	Transport, Extracellular
SLC26A9	CLHCOtex	9.5301	Transport, Extracellular
SLC26A3	CLHCOtex	9.5301	Transport, Extracellular
SLC26A2	CLHCOtex	9.5301	Transport, Extracellular
SLC26A7	CLHCOtex	9.5301	Transport, Extracellular
BPNT1	BPNT	9.63569	Nucleotides
UGT1A10	UGT1A5r	11.0876	Vitamin A Metabolism
UGT1A8	UGT1A5r	11.0876	Vitamin A Metabolism
ALDH3A2	GCALDD	11.5364	Glyoxylate and Dicarboxylate Metabolism
ALDH7A1	GCALDD	11.5364	Glyoxylate and Dicarboxylate Metabolism
LDHB	LDH_L	11.8796	Glycolysis/Gluconeogenesis	stiripentol
LDHAL6A	LDH_L	11.8796	Glycolysis/Gluconeogenesis
LDHC	LDH_L	11.8796	Glycolysis/Gluconeogenesis
UEVLD	LDH_L	11.8796	Glycolysis/Gluconeogenesis
LDHAL6B	LDH_L	11.8796	Glycolysis/Gluconeogenesis
BAAT	BAAT5x	12.4604	Bile Acid Biosynthesis
SLC5A1	GLCt2_2	12.566	Transport, Extracellular
GRHPR	HPYRRy	12.6716	Glyoxylate and Dicarboxylate Metabolism
SULT1A3	NRPPHRSULT	13.1468	Tyrosine metabolism
PTGS2	PGSr	13.9916	Eicosanoid Metabolism	icosapent, aminosalicylic acid, mesalazine, acetaminophen, indomethacin, nabumetone, ketorolac, tenoxicam, celecoxib, tolmetin, rofecoxib, piroxicam, fenoprofen, valdecoxib, diclofenac, sulindac, flurbiprofen, etodolac, mefenamic acid, naproxen, sulfasalazine, phenylbutazone, meloxicam, carprofen, diflunisal, suprofen, salicylic acid, meclofenamic acid, acetylsalicylic acid, bromfenac, oxaprozin,…
PTGS1	PGSr	13.9916	Eicosanoid Metabolism	dihomo-gamma-linolenic acid, icosapent, mesalazine, acetaminophen, indomethacin, nabumetone, ketorolac, tenoxicam, tolmetin, piroxicam, fenoprofen, diclofenac, sulindac, diethylcarbamazine, flurbiprofen, etodolac, mefenamic acid, naproxen, sulfasalazine, phenylbutazone, meloxicam, carprofen, diflunisal, suprofen, salicylic acid, meclofenamic acid, acetylsalicylic acid, bromfenac, oxaprozin, ketop…
TBXAS1	TXASr	14.0707	Eicosanoid Metabolism	sulfasalazine, ridogrel, dazoxiben
SLC16A3	D_DASH_LACt2	14.1499	Transport, Extracellular
SLC16A8	D_DASH_LACt2	14.1499	Transport, Extracellular
SLC2A3	DHAAt1r	14.2555	Transport, Extracellular
SLC2A1	DHAAt1r	14.2555	Transport, Extracellular
SLC2A2	GAMt1r	14.9947	Transport, Extracellular
CYP2E1	ETOHMO	15.2323	Glycolysis/Gluconeogenesis	diacerein
SLC3A1	CYSTSERex	15.8395	Transport, Extracellular
SLC7A9	CYSTSERex	15.8395	Transport, Extracellular
SLC19A1	THMTPt	16.2883	Transport, Extracellular
HSD17B7	HSD17B9r	19.5882	Steroid Metabolism
SLC16A10	TRPt	19.9314	Transport, Extracellular

### Sheet: EV10B
reaction.set	odds.ratio	pval	padj	reaction.set.size	overlap.size	overlap.reactions
Heparan sulfate degradation	#NUM!	7.29624e-26	5.90996e-24	27	27	HSAT1ly, S6TASE2ly, S3TASE1ly, LINKDEG1ly, HSAT3ly, HS4ly, GLCAASE1ly, HSAT4ly, S3TASE2ly, S2TASE1ly, S6TASE3ly, S2TASE2ly, HSAT2ly, GLCNACASE3ly, GLCNACASE4ly, S6TASE1ly, IDOAASE2ly, IDOAASE3ly, GLCNACASE1ly, HSPASEly, GLCNACASE2ly, HS1ly, HS2ly, HS3ly, IDOAASE1ly, S3TASE3ly, GLCNACASE5ly
Keratan sulfate synthesis	#NUM!	3.41646e-21	1.38367e-19	22	22	G14T5g, S23T2g, S6T1g, S6T2g, G14T2g, S6T3g, AG13T1g, G14T3g, G14T4g, AG13T2g, AG13T3g, AG13T17g, AG13T18g, G14T18g, S23T4g, G14T19g, G14T21g, AG13T16g, S6T18g, G14T20g, S6T17g, S6T16g
Transport, peroxisomal	2.66551	9.18961e-07	2.48119e-05	154	40	r0934, r2516, NAtx, THCHOLSTOICtm, HMR_1665, HMR_1623, HMR_1283, HMR_1104, HMR_1135, HMR_1242, C6CRNtcx, C6COAt, ADPtx, FRDPtr, CRNCARtp, ADRNCOAtx, r1147, r1007, HMR_1701, PRISTCOAtcx, SCP21x, r2501, SCP22x, LPIPECOLtx, r1014, TETPENT6COAtx, PRISTCOAtx, ACALDtx, ETOHtx, OCCOAtx, FADH2tx, FADtx, O2Stx, HXANtx, NH4tp, CLPNDCOAtx, CRNCAR3tp, LYStip, THP2Ctp, GLYtp
Hyaluronan metabolism	#NUM!	2.2932e-05	0.000464373	5	5	NACHEX27ly, GLCAASE9ly, GLCAASE8ly, HAS2, HAS1
Aminosugar metabolism	5.14196	3.2957e-05	0.000533904	32	13	G6PDA, r0363, ACGAMPM, UAGDP, HEX10, GF6PTA, r0364, ACGAMK, ACGAM6PSi, ACNAMPH, AMANK, ACNAM9PL, ACNMLr
Eicosanoid metabolism	2.62266	0.000149642	0.00202017	93	24	RE3432C, RE3431C, HMR_1321, CBR2, RE3430C, RE3010C, RE3307C, PGESr, RE3566C, RE3430X, RE3010X, RE3432X, RE3597X, HMR_1312, RE3597C, RE2799C, RE3434C, RE3435C, RE3436C, RE3437C, RE2078M, HMR_1325, TXASr, PGISr
Tyrosine metabolism	2.47533	0.000398633	0.00461275	93	23	SALMCOM, SALMCOM2, TYRTA, TYRTAm, DCT, 34DHXMANDACOX_NADP_, 34DHOXPEGOX, RE3201C, 34DHPLACOX_NADP_, 34DHPEAR, RE1925C, DOPAc, RE1923C, DOPABMO, 34DHPHAMT, TYROXDAc, 3HLYTCL, H2O2syn, TYRCBOX, DOPAQNISO1, TYRDOPO3, DOPACHRMISO, TYRASE
D-alanine metabolism	#NUM!	0.00164855	0.0166915	3	3	PYRt2p, DALAOXx, DALAxt
O-glycan metabolism	4.76532	0.00310029	0.0262833	18	7	CORE2GTg, HMR_7181, HMR_7180, N3Tg, GALNTg, CORE4GTg, CORE3GTg
CoA synthesis	5.61346	0.00348994	0.0262833	14	6	r0591, PTPAT, PPCDC, PPNCL3, PNTK, DPCOAK
Fructose and mannose metabolism	3.99467	0.00356934	0.0262833	23	8	PMANM, MAN1PT2, MAN6PI, PFK26, FBP26, TRIOK, KHK, FBA2
Starch and sucrose metabolism	2.65994	0.00803384	0.0542284	42	11	r0093, MALT, AMY1e, RE0915E, AMY2e, TREH, MLTG1, HMR_8571, RE0915C, UDPGD, UDPGP
Vitamin D metabolism	4.67482	0.0130358	0.0812232	13	5	24_25VITD2Hm, 24_25VITD3Hm, HMR_2114, RE1303C, 1a_24_25VITD2Hm
Tetrahydrobiopterin metabolism	3.74113	0.0142463	0.0824248	18	6	r0399, GTPCI, PTHPS, HMR_4816, SPR, THBPT4ACAMDASE
Steroid metabolism	1.87618	0.0169385	0.0909601	90	18	HSD17B2r, HSD17B8r, ESTRr, HSD11B2r, STS2, HSD3B12r, STS1r, SR5ARr, HMR_1644, HMR_1651, STS1, UGT1A6r, HSD17B1, HSD3B11r, DHEASULT, P45021A1r, P45011B21m, 5ADTSTSTERONESULT
Inositol phosphate metabolism	2.05838	0.0179674	0.0909601	65	14	HMR_6549, MI4PP, MI14PP, PI3P4K, MI134PP, MI34PP, MI1345PP, PI3P5K, PI345P5P, HMR_6595, PI4P3K, MI3PP, MI145PK, PI45PLC
